# Changing pollination rates affect plant life history strategies

**DOI:** 10.64898/2026.02.11.705202

**Authors:** Dylan T Simpson, William K. Petry, Paul J. CaraDonna, Amy M. Iler

## Abstract

An organism’s life history strategy is an attempt to optimize fitness, given environmental constraints and inherent demographic tradeoffs. As such, life history helps to shape an organism’s ecological and evolutionary responses to environmental change. However, life history can also be shaped *by* the environment, as the organism’s demographic rates respond—directly or through tradeoffs—to the new conditions. This feedback between life history and environment remains poorly understood, limiting our ability to predict the outcomes of environmental change. Here, we studied the effects of environmental change – specifically altered pollination services – on four perennial plant species. We conducted a field-based demography experiment that subjected naturally occurring populations of *Delphinium nuttallianum, Hydrophyllum fendleri, Potentilla pulcherrima* and *Erigeron speciosus* to three pollination treatments: ambient (control), reduced, or increased pollination. We estimated population growth rate (λ) and 11 metrics describing life history strategy and demographic resilience from an Integral Projection Model we constructed for each species and parameterized with 4–5 years of census data. Although most life history metrics responded idiosyncratically to pollination treatment, we found consistent effects of pollination on generation time, longevity and, in three of four species, recovery time. Specifically, reduced pollination led to increased longevity, generation time, and recovery time, and increased pollination led to the opposite. These changes in life history resemble shifts along the slow-fast continuum; reduced pollination led to slower lives and increased pollination led to faster lives. This is consequential because generation time and longevity influence short- and long-term population dynamics – for example, by affecting demographic stochasticity and sensitivity to environmental stochasticity, or rates of adaptation to novel conditions. Notably, these changes occurred largely independent from changes in population growth. Altogether, our results highlight changes in life history as an important but underappreciated consequence of environmental change.
