## Supplementary Table 2 for "Changing pollination rates affect plant life history strategies"

### Sheet: Demographic statistic summary
Species	Treatment	Metric	Mean	Lower 90% CI bound	Upper 90% CI bound	Lower 50% CI bound	Upper 50% CI bound	Mean difference (vs. control)	Mean proportional difference (vs. control)	Lower 90% CI on difference	Upper 90% CI on difference	Lower 50% CI on difference	Upper 50% CI on difference
Delphinium nuttallianum	control	Pop. growth rate (lambda)	1.01116	0.834523	1.20709	0.932686	1.08547
Delphinium nuttallianum	control	Generation time	6.14179	5.03374	7.53087	5.59173	6.59593
Delphinium nuttallianum	control	Longevity	14.876	10	22	12	17
Delphinium nuttallianum	control	Mean number offspring	0.344823	0.180592	0.534998	0.270512	0.409769
Delphinium nuttallianum	control	Progressive growth	0.842375	0.744814	0.922368	0.811884	0.879201
Delphinium nuttallianum	control	Shape of survival curve	-0.0736772	-0.0969721	-0.0500171	-0.0830205	-0.0644667
Delphinium nuttallianum	control	Net reproductive rate	1.29706	0.330019	2.96702	0.646165	1.63179
Delphinium nuttallianum	control	Retrogressive growth	0.585629	0.460691	0.710913	0.537518	0.633104
Delphinium nuttallianum	control	Shape of reproductive curve	-0.111924	-0.148948	-0.0765907	-0.126803	-0.0971266
Delphinium nuttallianum	control	Convergence time	1.96075	1.50455	2.66669	1.70588	2.14269
Delphinium nuttallianum	control	Resistance	0.280897	0.203499	0.373144	0.244	0.313253
Delphinium nuttallianum	control	Compensation	19.2315	6.23991	43.0792	10.8137	23.9466
Delphinium nuttallianum	increased	Pop. growth rate (lambda)	0.951344	0.765376	1.14998	0.87263	1.02412	-0.0598206	-0.0594211	-3.08336	0.11508	-2.23615	-0.854987
Delphinium nuttallianum	increased	Generation time	5.25379	4.38688	6.3312	4.8478	5.62588	-0.888002	-0.141876	-3.86429	-0.613755	-2.794	-1.49291
Delphinium nuttallianum	increased	Longevity	11.659	8	16	10	13	-3.217	-0.202662	-3.2643	-0.443012	-1.86531	-0.932656
Delphinium nuttallianum	increased	Mean number offspring	0.32476	0.166627	0.508442	0.252951	0.388358	-0.020063	-0.057699	-2.36092	0.923164	-1.3202	0.000548484
Delphinium nuttallianum	increased	Progressive growth	0.889473	0.790636	0.969461	0.856688	0.927095	0.0470986	0.0569234	-0.413922	2.91963	0.655363	1.96589
Delphinium nuttallianum	increased	Shape of survival curve	-0.0452264	-0.0673307	-0.0260783	-0.053125	-0.0364041	0.0284508	-0.380896	0.63703	3.86901	1.4903	2.87551
Delphinium nuttallianum	increased	Net reproductive rate	0.902006	0.225402	2.04755	0.48618	1.12539	-0.395053	-0.263302	-2.53297	0.0442916	-1.04874	-0.219966
Delphinium nuttallianum	increased	Retrogressive growth	0.602635	0.465365	0.746358	0.549727	0.65507	0.0170068	0.0304535	-1.27062	2.02024	-0.229524	1.08577
Delphinium nuttallianum	increased	Shape of reproductive curve	-0.126075	-0.160977	-0.0915362	-0.139815	-0.112404	-0.014151	0.142806	-2.54354	0.655642	-1.58231	-0.30739
Delphinium nuttallianum	increased	Convergence time	1.72589	1.3608	2.22831	1.52663	1.86739	-0.234861	-0.105994	-2.57164	0.800804	-1.2813	-0.116108
Delphinium nuttallianum	increased	Resistance	0.397321	0.280763	0.530975	0.344421	0.443423	0.116425	0.436286	0.34904	3.552	1.13961	2.44948
Delphinium nuttallianum	increased	Compensation	24.9751	6.23093	61.3366	11.4983	31.6151	5.74358	0.567532	-1.10538	2.01904	-0.19043	0.644821
Delphinium nuttallianum	reduced	Pop. growth rate (lambda)	0.92364	0.790093	1.06494	0.869337	0.980197	-0.0875246	-0.0835285	-3.44916	-0.216512	-2.33274	-1.00776
Delphinium nuttallianum	reduced	Generation time	8.26998	6.52195	10.4586	7.38342	8.9606	2.12819	0.346797	1.42251	4.52028	2.16274	3.40881
Delphinium nuttallianum	reduced	Longevity	15.644	10	24	13	18	0.768	0.0501041	-0.91107	2.27768	-0.455535	0.91107
Delphinium nuttallianum	reduced	Mean number offspring	0.234214	0.121483	0.375163	0.182773	0.280258	-0.110609	-0.32063	-4.20859	-0.996664	-3.10764	-1.76427
Delphinium nuttallianum	reduced	Progressive growth	0.815444	0.713876	0.916263	0.775425	0.858276	-0.0269304	-0.0319981	-2.37861	0.825477	-1.4989	-0.103621
Delphinium nuttallianum	reduced	Shape of survival curve	-0.0881815	-0.122196	-0.0567089	-0.100693	-0.0747925	-0.0145042	0.208388	-2.6045	0.685408	-1.58232	-0.262102
Delphinium nuttallianum	reduced	Net reproductive rate	0.674678	0.142923	1.67835	0.31859	0.847249	-0.622381	-0.484561	-2.62111	-0.214568	-1.36125	-0.486794
Delphinium nuttallianum	reduced	Retrogressive growth	0.50903	0.383095	0.634304	0.460371	0.558148	-0.0765982	-0.131121	-3.93109	-0.622247	-2.87944	-1.53429
Delphinium nuttallianum	reduced	Shape of reproductive curve	-0.133569	-0.179238	-0.0890904	-0.151659	-0.115108	-0.0216446	0.199892	-2.97251	0.24549	-2.0856	-0.614352
Delphinium nuttallianum	reduced	Convergence time	3.44729	2.40934	4.79113	2.89676	3.91983	1.48654	0.778216	0.903198	4.07533	1.61154	2.98228
Delphinium nuttallianum	reduced	Resistance	0.338891	0.23401	0.456973	0.289755	0.383405	0.057994	0.224377	-0.582339	2.71489	0.359496	1.61532
Delphinium nuttallianum	reduced	Compensation	10.6288	3.05916	28.8761	4.9955	13.0563	-8.60271	-0.330204	-2.26914	0.586783	-0.964477	-0.121178
Erigeron speciosus	control	Pop. growth rate (lambda)	1.20528	1.01418	1.38321	1.13769	1.28004
Erigeron speciosus	control	Generation time	18.73	13.8788	25.3878	16.1477	20.8146
Erigeron speciosus	control	Longevity	323.379	21	1139.05	77.75	373
Erigeron speciosus	control	Mean number offspring	0.395283	0.240194	0.562049	0.330938	0.458454
Erigeron speciosus	control	Progressive growth	0.873804	0.78986	0.956718	0.842293	0.903863
Erigeron speciosus	control	Shape of survival curve	-0.0972086	-0.207636	-0.0239899	-0.135368	-0.0506529
Erigeron speciosus	control	Net reproductive rate	149.96	1.91296	646.363	10.3135	115.432
Erigeron speciosus	control	Retrogressive growth	0.359168	0.28466	0.435249	0.330216	0.385999
Erigeron speciosus	control	Shape of reproductive curve	-0.0409082	-0.128011	-0.00473851	-0.0502829	-0.0126456
Erigeron speciosus	control	Convergence time	4.88753	4.14444	5.70118	4.57059	5.20444
Erigeron speciosus	control	Resistance	0.0794652	0.0139142	0.219856	0.0313794	0.105127
Erigeron speciosus	control	Compensation	47.9115	19.2783	93.7664	30.4328	58.8262
Erigeron speciosus	increased	Pop. growth rate (lambda)	1.32258	1.00142	1.7581	1.16168	1.44975	0.1173	0.0945251	-0.629839	2.51057	-0.0254711	1.1459
Erigeron speciosus	increased	Generation time	14.2319	9.6903	20.5209	11.7952	15.9642	-4.4981	-0.234217	-2.94085	0.240707	-1.978	-0.857765
Erigeron speciosus	increased	Longevity	190.012	10	686.25	44	219.75	-133.367	-0.384551	-2.01158	0.0195584	-0.582839	-0.0782334
Erigeron speciosus	increased	Mean number offspring	0.657573	0.326629	1.09507	0.490993	0.788088	0.26229	0.698233	-0.103459	3.0781	0.553522	1.7863
Erigeron speciosus	increased	Progressive growth	0.918576	0.805144	1.03326	0.872407	0.965601	0.044772	0.0517365	-0.771886	2.51042	0.15273	1.54023
Erigeron speciosus	increased	Shape of survival curve	-0.132354	-0.250326	-0.0306884	-0.182643	-0.0742852	-0.0351458	0.444676	-2.72088	0.355766	-1.66462	-0.370569
Erigeron speciosus	increased	Net reproductive rate	337.539	1.70779	1307.78	11.578	190.668	187.58	1.92312	-0.131863	0.960969	-0.00863463	0.0779876
Erigeron speciosus	increased	Retrogressive growth	0.326292	0.240953	0.42622	0.287438	0.360724	-0.0328755	-0.0900746	-2.31383	0.859545	-1.41233	-0.0838237
Erigeron speciosus	increased	Shape of reproductive curve	-0.0635389	-0.210083	-0.00612524	-0.0786426	-0.0201561	-0.0226308	0.631704	-2.87699	0.0950798	-1.0341	-0.12201
Erigeron speciosus	increased	Convergence time	4.22302	3.4042	5.02144	3.88146	4.58649	-0.664514	-0.134621	-3.13633	0.0684141	-2.3036	-0.942603
Erigeron speciosus	increased	Resistance	0.0378484	0.00309418	0.129342	0.00995309	0.0433292	-0.0416168	-0.480733	-2.56149	0.321179	-1.1461	-0.197639
Erigeron speciosus	increased	Compensation	267.033	12.9034	1012.36	52.248	296.979	219.122	4.72341	-0.0623422	2.25081	0.031906	0.579159
Erigeron speciosus	reduced	Pop. growth rate (lambda)	1.25459	1.03633	1.52916	1.14369	1.33719	0.0493122	0.0428817	-1.05179	2.15806	-0.276888	0.979069
Erigeron speciosus	reduced	Generation time	26.8962	16.9375	42.9565	20.8475	30.8698	8.16626	0.444554	-0.0769769	3.10173	0.429404	1.54026
Erigeron speciosus	reduced	Longevity	771.197	39.95	2791.4	165.75	866.25	447.818	1.40727	0.00670104	1.94916	0.0711985	0.51961
Erigeron speciosus	reduced	Mean number offspring	0.343953	0.113937	0.652142	0.227133	0.440223	-0.0513303	-0.125295	-1.79345	1.50847	-1.0743	0.190555
Erigeron speciosus	reduced	Progressive growth	0.846958	0.723436	0.958477	0.804084	0.893439	-0.0268462	-0.0301782	-2.12996	1.08491	-1.16171	0.27587
Erigeron speciosus	reduced	Shape of survival curve	-0.0934937	-0.214755	-0.0255171	-0.124131	-0.0459703	0.00371486	-0.00550269	-1.58502	1.69587	-0.386669	0.765487
Erigeron speciosus	reduced	Net reproductive rate	599.096	2.17124	2562.67	17.4994	268.115	449.136	3.94988	-0.0445849	0.920259	-0.00140389	0.0794501
Erigeron speciosus	reduced	Retrogressive growth	0.365576	0.26342	0.488447	0.31594	0.406812	0.00640872	0.0203862	-1.40588	1.88492	-0.576428	0.739306
Erigeron speciosus	reduced	Shape of reproductive curve	-0.0254662	-0.0755409	-0.00505363	-0.0298274	-0.00677368	0.015442	-0.328725	-0.0709522	2.53501	0.109494	0.957965
Erigeron speciosus	reduced	Convergence time	6.16655	5.16499	7.34381	5.69835	6.60814	1.27901	0.264851	0.978172	4.19105	1.75686	3.13522
Erigeron speciosus	reduced	Resistance	0.0579984	0.00458378	0.199327	0.0148681	0.0697465	-0.0214668	-0.210317	-1.86435	1.19503	-0.718676	0.0121231
Erigeron speciosus	reduced	Compensation	237.599	11.9234	853.039	42.7513	235.825	189.688	4.00224	-0.054973	1.49622	0.00389976	0.341003
Hydrophyllum fendleri	control	Pop. growth rate (lambda)	0.885308	0.824717	0.943971	0.863462	0.908328
Hydrophyllum fendleri	control	Generation time	32.6135	22.7191	45.523	27.8411	36.0121
Hydrophyllum fendleri	control	Longevity	26.091	15	43	20	29
Hydrophyllum fendleri	control	Mean number offspring	0.279586	0.176952	0.404493	0.232997	0.319568
Hydrophyllum fendleri	control	Progressive growth	0.0491845	0.0255243	0.0806599	0.0375773	0.0590755
Hydrophyllum fendleri	control	Shape of survival curve	-0.124569	-0.168058	-0.0861545	-0.139644	-0.106393
Hydrophyllum fendleri	control	Net reproductive rate	0.040426	0.00537388	0.107616	0.0126083	0.0396747
Hydrophyllum fendleri	control	Retrogressive growth	0.248662	0.0995516	0.476106	0.166249	0.309139
Hydrophyllum fendleri	control	Shape of reproductive curve	-0.13061	-0.165273	-0.0957115	-0.143505	-0.117976
Hydrophyllum fendleri	control	Convergence time	14.3077	9.6497	19.9982	11.9636	16.3693
Hydrophyllum fendleri	control	Resistance	0.130986	0.0664594	0.214319	0.0988547	0.155392
Hydrophyllum fendleri	control	Compensation	82.4538	42.1373	135.866	61.4033	95.9324
Hydrophyllum fendleri	increased	Pop. growth rate (lambda)	0.859106	0.795177	0.920825	0.834897	0.884008	-0.0262021	-0.0296205	-3.36629	-0.0772123	-2.33758	-1.0076
Hydrophyllum fendleri	increased	Generation time	28.7883	21.1803	38.5128	25.0673	31.7271	-3.82522	-0.109573	-2.78284	0.0739497	-1.64222	-0.629834
Hydrophyllum fendleri	increased	Longevity	20.402	13	32	16	23	-5.689	-0.201461	-2.71577	0	-1.35788	-0.58195
Hydrophyllum fendleri	increased	Mean number offspring	0.273532	0.173316	0.394622	0.225466	0.314728	-0.0060537	-0.0191158	-1.76034	1.37449	-0.853253	0.387367
Hydrophyllum fendleri	increased	Progressive growth	0.0473037	0.0235442	0.0792922	0.034534	0.0576287	-0.0018808	-0.0347793	-1.80591	1.37058	-0.911023	0.401752
Hydrophyllum fendleri	increased	Shape of survival curve	-0.124243	-0.16638	-0.0893988	-0.139761	-0.107553	0.000325934	0.00390352	-1.52874	1.69464	-0.608607	0.615163
Hydrophyllum fendleri	increased	Net reproductive rate	0.0269295	0.00347721	0.0651333	0.00802155	0.0253837	-0.0134965	-0.320179	-1.21101	0.029991	-0.376916	-0.0643475
Hydrophyllum fendleri	increased	Retrogressive growth	0.264075	0.0993405	0.520292	0.168686	0.333209	0.0154127	0.07463	-1.23154	2.07929	-0.342779	0.813676
Hydrophyllum fendleri	increased	Shape of reproductive curve	-0.152862	-0.19079	-0.113789	-0.168034	-0.13839	-0.0222517	0.1797	-3.06433	0.190721	-2.05245	-0.754627
Hydrophyllum fendleri	increased	Convergence time	11.9879	7.94055	17.4703	9.9345	13.4396	-2.31984	-0.14294	-2.38731	0.901938	-1.30364	-0.122851
Hydrophyllum fendleri	increased	Resistance	0.135031	0.0694393	0.219415	0.101576	0.159574	0.00404569	0.0308607	0.0441725	3.19705	0.688092	1.79973
Hydrophyllum fendleri	increased	Compensation	199.696	88.8237	377.704	131.092	246.698	117.243	1.49316	0.302285	3.39106	0.735164	1.89244
Hydrophyllum fendleri	reduced	Pop. growth rate (lambda)	0.892707	0.835682	0.948186	0.87301	0.913794	0.00739833	0.00862021	-1.13194	2.17078	-0.127412	1.17106
Hydrophyllum fendleri	reduced	Generation time	38.7107	27.9394	53.2715	33.2517	42.8038	6.09712	0.193747	0.387849	3.51819	1.30241	2.42073
Hydrophyllum fendleri	reduced	Longevity	30.25	17	49.05	23	33	4.159	0.16294	-0.368385	2.21031	0.184192	1.10515
Hydrophyllum fendleri	reduced	Mean number offspring	0.366438	0.229264	0.52412	0.304948	0.423393	0.0868517	0.317492	0.419774	3.58895	1.22723	2.60022
Hydrophyllum fendleri	reduced	Progressive growth	0.0767172	0.0399543	0.118073	0.0598464	0.092601	0.0275327	0.591729	0.552392	3.78612	1.47603	2.83235
Hydrophyllum fendleri	reduced	Shape of survival curve	-0.119469	-0.164293	-0.0801251	-0.135882	-0.101912	0.00509971	-0.0373999	-1.1118	2.18919	-0.238455	1.05223
Hydrophyllum fendleri	reduced	Net reproductive rate	0.0304391	0.00309439	0.0797867	0.00813205	0.0274885	-0.00998683	-0.289925	-0.988991	0.145086	-0.325956	-0.051461
Hydrophyllum fendleri	reduced	Retrogressive growth	0.369885	0.137686	0.677898	0.258877	0.464049	0.121223	0.537093	0.0939645	3.3082	0.832405	2.17026
Hydrophyllum fendleri	reduced	Shape of reproductive curve	-0.126589	-0.165852	-0.0879197	-0.141281	-0.112182	0.00402062	-0.0264595	-1.38952	1.81835	-0.42408	0.844815
Hydrophyllum fendleri	reduced	Convergence time	12.8374	9.12635	17.6268	10.9561	14.486	-1.4704	-0.0770211	-2.17418	1.08562	-1.05855	0.162161
Hydrophyllum fendleri	reduced	Resistance	0.129881	0.0665346	0.210252	0.0980877	0.153453	-0.00110488	-0.0082869	-2.27554	1.04287	-1.03176	0.116386
Hydrophyllum fendleri	reduced	Compensation	119.749	45.4914	244.19	73.3781	145.784	37.2956	0.498666	-0.508543	2.41129	-0.0022931	1.00617
Potentilla pulcherrima	control	Pop. growth rate (lambda)	0.900977	0.821433	0.973348	0.873208	0.931084
Potentilla pulcherrima	control	Generation time	29.1576	14.843	50.9456	20.3284	33.9342
Potentilla pulcherrima	control	Longevity	37.568	18	66	25	42
Potentilla pulcherrima	control	Mean number offspring	0.0296071	0.0012741	0.0896334	0.00752377	0.0397648
Potentilla pulcherrima	control	Progressive growth	0.842285	0.730929	0.958651	0.796813	0.884863
Potentilla pulcherrima	control	Shape of survival curve	-0.0934746	-0.138216	-0.057102	-0.107672	-0.0772398
Potentilla pulcherrima	control	Net reproductive rate	0.148019	0.00272972	0.515209	0.0224739	0.163895
Potentilla pulcherrima	control	Retrogressive growth	0.848446	0.695422	0.984121	0.794582	0.906837
Potentilla pulcherrima	control	Shape of reproductive curve	-0.0380473	-0.0651473	-0.0178855	-0.0459354	-0.0273013
Potentilla pulcherrima	control	Convergence time	2.27446	1.67595	2.81979	2.03546	2.50406
Potentilla pulcherrima	control	Resistance	0.387689	0.241097	0.548957	0.320597	0.445143
Potentilla pulcherrima	control	Compensation	1.38939	1.11006	2.02609	1.18714	1.48406
Potentilla pulcherrima	increased	Pop. growth rate (lambda)	0.870196	0.786753	0.947353	0.842206	0.902509	-0.0307808	-0.0341596	-2.90033	0.358818	-1.89957	-0.643216
Potentilla pulcherrima	increased	Generation time	23.4689	12.5483	39.2359	16.9033	27.2297	-5.68875	-0.180822	-2.77399	0.0689481	-1.31452	-0.462351
Potentilla pulcherrima	increased	Longevity	29.323	15	47.05	21	33	-8.245	-0.181229	-1.81635	0.217962	-0.871847	-0.145308
Potentilla pulcherrima	increased	Mean number offspring	0.0266277	0.00122926	0.0845193	0.00648705	0.0354381	-0.0029794	-0.0896254	-2.10045	0.624618	-0.606173	0.0048817
Potentilla pulcherrima	increased	Progressive growth	0.947959	0.821608	1.0774	0.89571	0.995757	0.105675	0.127994	0.230489	3.50009	1.12616	2.45226
Potentilla pulcherrima	increased	Shape of survival curve	-0.0720604	-0.111497	-0.0386982	-0.0859545	-0.0560288	0.0214143	-0.207996	-0.706874	2.64823	0.234401	1.60794
Potentilla pulcherrima	increased	Net reproductive rate	0.107408	0.00239106	0.376825	0.0183105	0.117284	-0.0406113	-0.155658	-1.18246	0.159967	-0.241181	0.0017926
Potentilla pulcherrima	increased	Retrogressive growth	0.941458	0.789447	1.09233	0.880645	1.00451	0.0930122	0.112586	-0.165828	3.21355	0.766148	2.16189
Potentilla pulcherrima	increased	Shape of reproductive curve	-0.0391135	-0.0650147	-0.0205558	-0.0458132	-0.0295047	-0.00106627	0.0731052	-1.66026	1.71191	-0.708222	0.453831
Potentilla pulcherrima	increased	Convergence time	1.80129	1.31494	2.2545	1.61465	1.9921	-0.473175	-0.197994	-3.10808	0.129108	-2.1214	-0.776299
Potentilla pulcherrima	increased	Resistance	0.469978	0.293248	0.657982	0.393912	0.54353	0.0822889	0.255686	-0.91751	2.38705	0.100328	1.47811
Potentilla pulcherrima	increased	Compensation	1.33124	1.12351	1.80292	1.18211	1.3934	-0.0581527	-0.0286849	-1.79726	0.632246	-0.520464	0.142338
Potentilla pulcherrima	reduced	Pop. growth rate (lambda)	0.91975	0.840946	0.985904	0.894316	0.947465	0.0187734	0.0213166	-0.697298	2.63214	0.285457	1.52083
Potentilla pulcherrima	reduced	Generation time	37.0301	18.4896	65.8646	25.9535	43.3428	7.87243	0.27916	0.065309	3.07696	0.629177	1.69236
Potentilla pulcherrima	reduced	Longevity	47.174	18	94.1	29	53	9.606	0.237535	-0.284861	1.93991	0.0569723	0.740639
Potentilla pulcherrima	reduced	Mean number offspring	0.0276743	0.0010261	0.0877043	0.00684547	0.0365375	-0.00193281	-0.0697376	-1.86732	0.965246	-0.538513	0.0399975
Potentilla pulcherrima	reduced	Progressive growth	0.78697	0.686767	0.890465	0.744732	0.827634	-0.0553149	-0.063469	-2.71332	0.538743	-1.73659	-0.329439
Potentilla pulcherrima	reduced	Shape of survival curve	-0.113806	-0.169113	-0.0701704	-0.130768	-0.0945537	-0.0203309	0.249763	-2.4857	0.745044	-1.47992	-0.162175
Potentilla pulcherrima	reduced	Net reproductive rate	0.189622	0.0024699	0.655403	0.0213585	0.170411	0.0416031	0.0858296	-0.127481	0.341964	-0.0205336	0.0256475
Potentilla pulcherrima	reduced	Retrogressive growth	0.799627	0.657132	0.918816	0.755863	0.852684	-0.0488194	-0.0551834	-2.47455	0.812523	-1.5286	-0.154491
Potentilla pulcherrima	reduced	Shape of reproductive curve	-0.0393739	-0.0726469	-0.015276	-0.0482066	-0.0266437	-0.00132661	0.0379961	-1.77898	1.24698	-0.676063	0.476953
Potentilla pulcherrima	reduced	Convergence time	2.78933	2.06423	3.45953	2.52553	3.05566	0.514869	0.241144	-0.234132	3.10163	0.698296	2.01719
Potentilla pulcherrima	reduced	Resistance	0.328964	0.190245	0.482956	0.265851	0.380593	-0.0587248	-0.129839	-2.30925	1.01563	-1.31145	0.00772867
Potentilla pulcherrima	reduced	Compensation	1.41957	1.09358	2.16211	1.17266	1.48936	0.0301776	0.0180888	-0.69472	1.59338	-0.18788	0.257704
